# A genomic prediction framework for growth traits in black soldier fly (*Hermetia illucens*) breeding programmes

**DOI:** 10.64898/2026.11.05.764768

**Authors:** Kishor B. Gowda, Cecile Massault, Dean R. Jerry, Kyall R. Zenger

## Abstract

**Background:** Genomic prediction has been applied in livestock, plant and aquaculture species to accelerate genetic gain. However, its application and potential still remain unexplored in farmed black soldier fly (BSF), an emerging globally important insect production species. Due to the diversity of BSF feed sources, selection strategies need to be evaluated across various feedstocks and production environments to aid in building genomic selection into BSF breeding programmes. In this study, 2,083 BSF larvae from the base population were reared on three diets (SYK: Soy-okara, BSG: brewers’ spent grain and FVW: fruit and vegetable waste), and 536 from the F7 population were reared on a chicken starter feed diet. Larvae were phenotyped for four growth traits (LBW, larval body weight; LL, larval length; LW, larval width; LSA, larval surface area) and genotyped across 4,680 SNPs. Genomic prediction was evaluated using seven methods under additive (A) and additive-dominance (AD) models, considering across-and within-diet effects, genotype by diet (G × D) interactions, differences amongst reference and test generations, and SNP densities.

**Results:** Performance varied across all scenarios, with LBW showing higher predictive ability (PA) among the growth traits. Accounting for dominance generally improved PA. Multivariate models accounting for G × D performed similarly to, or marginally better than, within-diet predictions. Cross-diet prediction was more variable and generally lower than within-diet prediction, showing reduced transferability across untested nutritional environments. Reducing the SNP density from 4,680 to 3,000 SNPs maintained comparable PA; however, PA decreased below 3,000 SNPs. Across multiple generations, predictive performance declined, resulting from reduced genetic connectivity and possible genotype-by-environment (G × E) interactions between the reference and testing populations.

**Conclusions:** Overall, these results provide an application-based framework for genomic prediction in BSF in semi-or commercial production settings. Results also highlight the importance of the genetic model, representative reference populations, and appropriate marker densities for genomic selection.
