## Supplementary tables for "A genomic prediction framework for growth traits in black soldier fly (*Hermetia illucens*) breeding programmes"

### Sheet: Table_S1
Table S1. Predictive ability (± standard deviation), bias (± standard deviation), and mean squared error of prediction (MSEP±standard deviation) across genomic prediction methods: genomic best linear unbiased prediction (GBLUP), Bayes A (BA), Bayes Bπ (BBπ), Bayes Cπ (BCπ), Bayes Lasso (BL), Bayes R (BR), and random forest (RF), using additive (A) and additive-dominance (AD) models for four BSFL …
Trait	Method	Model	Predictive ability	Bias	MSEP
LBW	GBLUP	A	0.29±0.05	1.00±0.23	789.21±50.95
		AD	0.40±0.04	1.00±0.15	721.84±47.50
	BA	A	0.29±0.05	0.99±0.22	801.61±57.89
		AD	0.42±0.04	0.98±0.13	724.07±47.39
	BBπ	A	0.30±0.05	0.97±0.21	809.10±62.23
		AD	0.43±0.04	0.98±0.13	722.95±49.79
	BCπ	A	0.29±0.05	0.96±0.20	802.86±59.02
		AD	0.42±0.04	0.98±0.13	726.55±49.07
	BL	A	0.29±0.05	1.01±0.23	801.31±52.81
		AD	0.41±0.04	1.01±0.15	724.29±47.80
	BR	A	0.29±0.05	1.03±0.24	799.88±52.57
		AD	0.43±0.04	1.01±0.13	708.78±51.42
	RF	A	0.41±0.04	1.11±0.14	720.01±48.93
		AD	0.43±0.04	1.02±0.11	698.46±47.27
LL	GBLUP	A	0.18±0.05	1.03±0.37	3.14±0.19
		AD	0.22±0.05	1.00±0.28	3.09±0.20
	BA	A	0.18±0.05	0.97±0.34	3.18±0.20
		AD	0.25±0.04	0.96±0.21	3.04±0.20
	BBπ	A	0.18±0.05	0.92±0.32	3.20±0.20
		AD	0.26±0.04	0.94±0.21	3.04±0.20
	BCπ	A	0.18±0.05	0.88±0.29	3.19±0.20
		AD	0.24±0.04	0.91±0.21	3.06±0.19
	BL	A	0.18±0.05	1.03±0.36	3.17±0.19
		AD	0.23±0.04	1.02±0.26	3.07±0.19
	BR	A	0.18±0.05	1.13±0.43	3.17±0.19
		AD	0.22±0.05	1.09±0.33	3.10±0.19
	RF	A	0.20±0.04	0.75±0.18	3.12±0.19
		AD	0.24±0.04	0.85±0.18	3.06±0.19
LW	GBLUP	A	0.16±0.04	1.04±0.40	0.32±0.02
		AD	0.23±0.04	0.98±0.23	0.31±0.02
	BA	A	0.16±0.05	0.96±0.35	0.32±0.02
		AD	0.26±0.04	0.94±0.19	0.31±0.02
	BBπ	A	0.16±0.05	0.90±0.32	0.32±0.02
		AD	0.26±0.04	0.93±0.18	0.31±0.02
	BCπ	A	0.16±0.05	0.86±0.30	0.32±0.02
		AD	0.25±0.04	0.93±0.18	0.31±0.02
	BL	A	0.16±0.04	1.02±0.36	0.32±0.02
		AD	0.25±0.04	1.00±0.22	0.31±0.02
	BR	A	0.16±0.04	1.20±0.52	0.32±0.02
		AD	0.24±0.05	1.07±0.27	0.31±0.02
	RF	A	0.23±0.04	0.84±0.17	0.31±0.02
		AD	0.28±0.03	0.89±0.13	0.31±0.02
LSA	GBLUP	A	0.20±0.05	1.02±0.34	186.87±11.16
		AD	0.28±0.04	0.99±0.20	179.08±10.26
	BA	A	0.20±0.05	0.98±0.31	187.83±11.37
		AD	0.32±0.04	0.98±0.17	177.71±10.93
	BBπ	A	0.20±0.05	0.94±0.29	187.91±11.58
		AD	0.32±0.04	0.96±0.16	177.38±10.78
	BCπ	A	0.20±0.05	0.91±0.27	188.03±11.56
		AD	0.31±0.04	0.97±0.17	177.64±10.68
	BL	A	0.20±0.05	1.02±0.36	188.05±11.11
		AD	0.29±0.04	1.00±0.20	179.01±10.33
	BR	A	0.20±0.05	1.12±0.40	187.61±11.35
		AD	0.31±0.04	1.06±0.20	177.13±10.44
	RF	A	0.28±0.04	0.95±0.15	178.85±11.00
		AD	0.32±0.04	0.92±0.13	174.68±10.20

### Sheet: Table_S2
Table S2. Predictive ability (± standard deviation), bias (± standard deviation), and mean squared error of prediction (MSEP ± standard deviation) across genomic prediction methods: genomic best linear unbiased prediction (GBLUP), Bayes A (BA), Bayes Bπ (BBπ), Bayes Cπ (BCπ), Bayes Lasso (BL), Bayes R (BR), and random forest (RF), using additive (A) and additive-dominance (AD) models for within-d…
Trait	Method	Diet	Model	Predictive ability	Bias	MSEP
LBW	GBLUP	SYK	A	0.40±0.05	1.02±0.19	864.0±98.5
			A+D	0.54±0.05	1.00±0.13	734.4±93.5
		BSG	A	0.31±0.06	1.04±0.34	613.0±78.2
			A+D	0.43±0.06	1.00±0.21	546.6±74.3
		FVW	A	0.26±0.09	1.08±0.51	427.2±88.8
			A+D	0.25±0.08	0.95±0.44	434.6±90.5
	BA	SYK	A	0.40±0.05	0.99±0.19	976.2±176.8
			A+D	0.55±0.05	0.98±0.13	751.0±119.5
		BSG	A	0.31±0.06	0.95±0.30	628.5±85.4
			A+D	0.47±0.06	0.95±0.19	544.2±77.0
		FVW	A	0.26±0.09	0.97±0.46	444.0±91.9
			A+D	0.26±0.09	0.85±0.36	432.7±88.6
	BBπ	SYK	A	0.40±0.05	0.99±0.18	978.7±185.3
			A+D	0.56±0.05	0.97±0.13	743.7±111.1
		BSG	A	0.31±0.06	0.95±0.30	628.8±75.6
			A+D	0.47±0.06	0.95±0.18	549.3±78.5
		FVW	A	0.26±0.09	0.91±0.40	442.4±86.5
			A+D	0.26±0.09	0.82±0.34	434.9±90.7
	BCπ	SYK	A	0.40±0.05	0.99±0.18	977.7±184.4
			A+D	0.56±0.05	0.99±0.13	735.7±93.1
		BSG	A	0.31±0.06	0.93±0.29	625.5±84.7
			A+D	0.45±0.06	0.97±0.20	558.9±82.1
		FVW	A	0.26±0.09	0.89±0.37	441.0±87.7
			A+D	0.26±0.09	0.83±0.33	431.5±86.9
	BL	SYK	A	0.40±0.05	1.03±0.19	954.0±162.9
			A+D	0.54±0.05	1.01±0.14	751.4±108.6
		BSG	A	0.31±0.06	1.04±0.35	623.2±80.5
			A+D	0.44±0.06	1.03±0.23	554.8±77.3
		FVW	A	0.25±0.09	1.08±0.51	438.9±91.6
			A+D	0.26±0.09	0.99±0.43	428.3±85.6
	BR	SYK	A	0.40±0.05	1.05±0.20	939.1±151.1
			A+D	0.57±0.05	1.02±0.13	723.9±112.0
		BSG	A	0.31±0.06	1.28±0.53	617.0±80.0
			A+D	0.40±0.06	1.60±1.72	582.4±83.9
		FVW	A	0.26±0.09	1.73±1.40	433.4±84.1
			A+D	0.26±0.09	2.99±4.58	432.7±84.8
	RF	SYK	A	0.54±0.05	1.31±0.18	746.9±91.4
			A+D	0.59±0.05	1.17±0.15	679.1±87.0
		BSG	A	0.41±0.07	1.20±0.28	566.9±75.5
			A+D	0.47±0.06	1.22±0.23	531.8±77.7
		FVW	A	0.27±0.08	0.81±0.28	425.2±84.8
			A+D	0.27±0.08	0.84±0.29	423.9±84.1
LSA	GBLUP	SYK	A	0.29±0.06	1.04±0.29	216.2±21.2
			A+D	0.36±0.06	1.01±0.24	205.2±19.7
		BSG	A	0.23±0.07	1.13±0.54	142.3±15.5
			A+D	0.29±0.07	1.07±0.43	136.9±15.6
		FVW	A	0.24±0.08	1.06±0.48	85.8±11.5
			A+D	0.24±0.08	0.99±0.43	85.6±11.3
	BA	SYK	A	0.29±0.06	0.98±0.26	220.8±24.1
			A+D	0.38±0.06	0.97±0.22	205.5±19.3
		BSG	A	0.23±0.07	0.96±0.44	146.9±17.3
			A+D	0.36±0.06	0.95±0.26	131.4±14.9
		FVW	A	0.24±0.08	0.92±0.38	88.9±12.1
			A+D	0.25±0.08	0.83±0.33	86.9±12.0
	BBπ	SYK	A	0.29±0.06	0.97±0.26	219.7±22.4
			A+D	0.39±0.06	0.96±0.21	204.8±20.4
		BSG	A	0.23±0.07	0.93±0.40	147.2±16.5
			A+D	0.37±0.07	0.94±0.26	130.4±14.7
		FVW	A	0.24±0.08	0.91±0.37	88.3±12.0
			A+D	0.25±0.08	0.82±0.33	87.9±12.6
	BCπ	SYK	A	0.29±0.06	0.95±0.24	220.8±23.8
			A+D	0.38±0.05	0.97±0.21	204.7±19.7
		BSG	A	0.23±0.07	0.88±0.36	148.5±16.8
			A+D	0.31±0.07	0.94±0.31	138.2±15.4
		FVW	A	0.25±0.08	0.87±0.35	89.4±11.7
			A+D	0.25±0.08	0.83±0.31	87.1±11.8
	BL	SYK	A	0.29±0.06	1.04±0.28	220.4±22.7
			A+D	0.37±0.06	1.03±0.24	206.1±19.0
		BSG	A	0.23±0.07	1.11±0.49	145.1±16.2
			A+D	0.30±0.07	1.07±0.38	137.2±15.3
		FVW	A	0.24±0.08	1.05±0.47	87.6±11.9
			A+D	0.25±0.08	1.02±0.44	86.2±11.9
	BR	SYK	A	0.29±0.06	1.13±0.33	218.1±22.1
			A+D	0.37±0.06	1.10±0.26	205.2±21.6
		BSG	A	0.23±0.07	2.47±3.81	144.3±16.1
			A+D	0.26±0.07	3.37±4.36	142.9±15.5
		FVW	A	0.24±0.08	1.87±1.84	86.8±11.4
			A+D	0.24±0.08	2.70±2.71	86.9±11.3
	RF	SYK	A	0.33±0.05	1.02±0.21	209.3±20.2
			A+D	0.40±0.05	1.10±0.21	197.7±18.8
		BSG	A	0.27±0.07	0.89±0.29	139.3±15.0
			A+D	0.35±0.07	1.09±0.29	131.5±14.6
		FVW	A	0.25±0.07	0.81±0.28	85.6±10.7
			A+D	0.25±0.07	0.85±0.30	85.5±11.0

### Sheet: Table_S3
Table S3. Predictive ability (± standard deviation), bias (± standard deviation), and mean squared error of prediction (MSEP ± standard deviation) across genomic prediction methods: genomic best linear unbiased prediction (GBLUP), Bayes A (BA), Bayes Bπ (BBπ), Bayes Cπ (BCπ), Bayes Lasso (BL), Bayes R (BR), and random forest (RF), using additive (A) and additive-dominance (AD) models across SNP d…
Trait	Panel	Model_Type	Model	Predictive ability	Bias	MSEP
LBW	500	A	GBLUP	0.25 ± 0.05	1.01 ± 0.25	807.69 ± 50.05
			BA	0.25 ± 0.04	1.00 ± 0.24	844.25 ± 62.17
			BBπ	0.25 ± 0.04	1.00 ± 0.24	845.23 ± 59.86
			BCπ	0.25 ± 0.04	0.93 ± 0.22	852.87 ± 61.25
			BL	0.25 ± 0.05	1.02 ± 0.25	839.31 ± 60.91
			BR	0.25 ± 0.04	1.06 ± 0.27	835.89 ± 58.78
			RF	0.38 ± 0.04	1.09 ± 0.14	735.39 ± 48.71
		AD	GBLUP	0.38 ± 0.04	1.00 ± 0.16	761.55 ± 45.81
			BA	0.39 ± 0.04	0.98 ± 0.15	735.72 ± 49.98
			BBπ	0.39 ± 0.04	0.98 ± 0.15	737.11 ± 50.01
			BCπ	0.39 ± 0.04	0.97 ± 0.14	740.32 ± 53.01
			BL	0.39 ± 0.04	1.01 ± 0.16	735.05 ± 48.42
			BR	0.39 ± 0.04	1.01 ± 0.15	740.28 ± 52.31
			RF	0.42 ± 0.04	1.03 ± 0.13	709.12 ± 48.61
	1000	A	GBLUP	0.27 ± 0.05	1.00 ± 0.23	799.50 ± 52.37
			BA	0.27 ± 0.05	0.99 ± 0.23	809.53 ± 56.84
			BBπ	0.27 ± 0.04	0.98 ± 0.22	810.36 ± 54.75
			BCπ	0.27 ± 0.05	0.95 ± 0.21	810.40 ± 54.02
			BL	0.27 ± 0.05	1.01 ± 0.24	808.92 ± 53.57
			BR	0.27 ± 0.05	1.05 ± 0.25	808.31 ± 54.71
			RF	0.39 ± 0.04	1.10 ± 0.15	732.69 ± 49.11
		AD	GBLUP	0.38 ± 0.05	1.00 ± 0.17	748.54 ± 47.84
			BA	0.40 ± 0.04	0.99 ± 0.15	731.18 ± 52.45
			BBπ	0.40 ± 0.04	0.99 ± 0.14	732.31 ± 52.52
			BCπ	0.40 ± 0.04	0.99 ± 0.14	734.16 ± 52.69
			BL	0.39 ± 0.04	1.02 ± 0.16	738.04 ± 49.72
			BR	0.40 ± 0.04	1.02 ± 0.15	729.81 ± 53.07
			RF	0.42 ± 0.04	1.03 ± 0.13	706.63 ± 47.26
	2000	A	GBLUP	0.29 ± 0.05	0.99 ± 0.22	789.88 ± 51.48
			BA	0.29 ± 0.05	0.98 ± 0.22	821.14 ± 64.49
			BBπ	0.29 ± 0.05	0.98 ± 0.22	828.29 ± 69.63
			BCπ	0.29 ± 0.05	0.96 ± 0.20	830.47 ± 65.01
			BL	0.29 ± 0.05	1.00 ± 0.23	822.17 ± 61.21
			BR	0.29 ± 0.05	1.03 ± 0.23	816.80 ± 60.12
			RF	0.40 ± 0.04	1.11 ± 0.14	727.41 ± 48.40
		AD	GBLUP	0.38 ± 0.04	0.99 ± 0.16	746.19 ± 47.00
			BA	0.41 ± 0.04	0.98 ± 0.14	726.50 ± 51.47
			BBπ	0.42 ± 0.04	0.98 ± 0.14	721.60 ± 52.76
			BCπ	0.41 ± 0.04	0.99 ± 0.13	720.36 ± 51.02
			BL	0.40 ± 0.04	1.00 ± 0.16	728.31 ± 48.21
			BR	0.42 ± 0.04	1.01 ± 0.14	725.47 ± 51.57
			RF	0.43 ± 0.04	1.03 ± 0.13	700.65 ± 47.12
	3000	A	GBLUP	0.29 ± 0.05	1.00 ± 0.22	789.62 ± 51.24
			BA	0.29 ± 0.05	0.98 ± 0.22	799.54 ± 55.20
			BBπ	0.29 ± 0.05	0.97 ± 0.21	801.03 ± 54.71
			BCπ	0.29 ± 0.05	0.96 ± 0.21	798.23 ± 56.62
			BL	0.29 ± 0.05	1.00 ± 0.23	797.90 ± 58.00
			BR	0.29 ± 0.05	1.03 ± 0.23	798.06 ± 54.54
			RF	0.41 ± 0.04	1.12 ± 0.15	719.38 ± 47.21
		AD	GBLUP	0.41 ± 0.04	1.00 ± 0.15	719.87 ± 48.07
			BA	0.42 ± 0.04	0.98 ± 0.14	726.49 ± 48.99
			BBπ	0.43 ± 0.04	0.98 ± 0.14	720.04 ± 52.33
			BCπ	0.43 ± 0.04	0.99 ± 0.13	724.46 ± 53.10
			BL	0.41 ± 0.04	1.00 ± 0.15	730.12 ± 48.47
			BR	0.43 ± 0.04	1.00 ± 0.13	710.44 ± 49.59
			RF	0.44 ± 0.04	1.04 ± 0.12	696.38 ± 47.43
	4000	A	GBLUP	0.29 ± 0.05	1.00 ± 0.23	791.04 ± 51.18
			BA	0.29 ± 0.05	0.98 ± 0.22	798.42 ± 54.91
			BBπ	0.29 ± 0.05	0.97 ± 0.21	799.37 ± 52.04
			BCπ	0.29 ± 0.05	0.96 ± 0.21	800.03 ± 55.65
			BL	0.29 ± 0.05	1.00 ± 0.23	799.26 ± 52.76
			BR	0.29 ± 0.05	1.03 ± 0.24	796.57 ± 53.04
			RF	0.41 ± 0.04	1.11 ± 0.15	720.20 ± 48.98
		AD	GBLUP	0.40 ± 0.04	0.99 ± 0.15	723.57 ± 48.73
			BA	0.42 ± 0.04	0.98 ± 0.13	731.72 ± 49.55
			BBπ	0.43 ± 0.04	0.97 ± 0.13	730.41 ± 54.34
			BCπ	0.42 ± 0.04	0.98 ± 0.14	735.36 ± 51.54
			BL	0.41 ± 0.04	1.00 ± 0.16	733.58 ± 51.39
			BR	0.43 ± 0.04	1.01 ± 0.13	717.12 ± 51.81
			RF	0.44 ± 0.04	1.03 ± 0.12	696.70 ± 47.46
	4680	A	GBLUP	0.29 ± 0.05	1.00 ± 0.23	789.21 ± 50.95
			BA	0.29 ± 0.05	0.99 ± 0.22	801.61 ± 57.89
			BBπ	0.30 ± 0.05	0.97 ± 0.21	809.10 ± 62.23
			BCπ	0.29 ± 0.05	0.96 ± 0.20	802.86 ± 59.02
			BL	0.29 ± 0.05	1.01 ± 0.23	801.31 ± 52.81
			BR	0.29 ± 0.05	1.03 ± 0.24	799.88 ± 52.57
			RF	0.41 ± 0.04	1.11 ± 0.14	720.01 ± 48.93
		AD	GBLUP	0.40 ± 0.04	1.00 ± 0.15	721.84 ± 47.50
			BA	0.42 ± 0.04	0.98 ± 0.13	724.07 ± 47.39
			BBπ	0.43 ± 0.04	0.98 ± 0.13	722.95 ± 49.79
			BCπ	0.42 ± 0.04	0.98 ± 0.13	726.55 ± 49.07
			BL	0.41 ± 0.04	1.01 ± 0.15	724.29 ± 47.80
			BR	0.43 ± 0.04	1.01 ± 0.13	708.78 ± 51.42
			RF	0.43 ± 0.04	1.02 ± 0.11	698.46 ± 47.27
LSA	500	A	GBLUP	0.17 ± 0.05	1.03 ± 0.37	188.45 ± 11.38
			BA	0.17 ± 0.05	1.00 ± 0.36	192.62 ± 12.54
			BBπ	0.17 ± 0.05	1.00 ± 0.36	192.73 ± 12.71
			BCπ	0.17 ± 0.05	0.87 ± 0.29	195.43 ± 13.89
			BL	0.17 ± 0.05	1.02 ± 0.36	192.19 ± 12.40
			BR	0.17 ± 0.05	1.15 ± 0.44	190.89 ± 11.98
			RF	0.25 ± 0.04	0.88 ± 0.16	182.48 ± 11.34
		AD	GBLUP	0.27 ± 0.05	1.00 ± 0.24	183.30 ± 10.52
			BA	0.28 ± 0.05	0.98 ± 0.23	180.03 ± 10.88
			BBπ	0.28 ± 0.05	0.98 ± 0.22	179.80 ± 10.96
			BCπ	0.27 ± 0.05	0.93 ± 0.20	180.80 ± 11.88
			BL	0.28 ± 0.05	1.02 ± 0.23	179.86 ± 10.70
			BR	0.28 ± 0.05	1.05 ± 0.24	180.34 ± 11.37
			RF	0.30 ± 0.04	0.92 ± 0.15	176.79 ± 10.67
	1000	A	GBLUP	0.18 ± 0.05	1.02 ± 0.36	188.21 ± 11.20
			BA	0.18 ± 0.05	0.99 ± 0.35	188.94 ± 11.24
			BBπ	0.18 ± 0.05	0.99 ± 0.35	188.94 ± 11.46
			BCπ	0.17 ± 0.05	0.88 ± 0.29	189.45 ± 11.58
			BL	0.17 ± 0.05	1.03 ± 0.36	188.98 ± 11.34
			BR	0.17 ± 0.05	1.15 ± 0.45	189.00 ± 11.26
			RF	0.26 ± 0.04	0.90 ± 0.15	181.38 ± 11.03
		AD	GBLUP	0.27 ± 0.04	1.00 ± 0.22	181.87 ± 10.37
			BA	0.28 ± 0.04	0.99 ± 0.21	180.87 ± 11.19
			BBπ	0.29 ± 0.04	0.98 ± 0.20	180.57 ± 11.04
			BCπ	0.29 ± 0.04	0.95 ± 0.19	180.78 ± 11.15
			BL	0.28 ± 0.04	1.02 ± 0.22	181.09 ± 10.69
			BR	0.29 ± 0.04	1.05 ± 0.22	181.08 ± 11.73
			RF	0.31 ± 0.04	0.93 ± 0.14	175.94 ± 10.62
	2000	A	GBLUP	0.19 ± 0.05	1.01 ± 0.34	187.00 ± 11.11
			BA	0.19 ± 0.05	0.99 ± 0.33	189.33 ± 11.66
			BBπ	0.20 ± 0.05	0.97 ± 0.32	189.10 ± 11.76
			BCπ	0.20 ± 0.05	0.91 ± 0.28	190.35 ± 11.85
			BL	0.19 ± 0.05	1.02 ± 0.35	189.49 ± 11.59
			BR	0.19 ± 0.05	1.11 ± 0.41	188.73 ± 11.09
			RF	0.26 ± 0.04	0.92 ± 0.15	180.65 ± 10.91
		AD	GBLUP	0.26 ± 0.04	0.99 ± 0.23	181.47 ± 10.42
			BA	0.28 ± 0.04	0.97 ± 0.20	179.39 ± 10.54
			BBπ	0.29 ± 0.04	0.97 ± 0.19	178.50 ± 10.56
			BCπ	0.29 ± 0.04	0.95 ± 0.18	178.80 ± 10.64
			BL	0.28 ± 0.04	1.01 ± 0.22	179.78 ± 10.38
			BR	0.29 ± 0.04	1.04 ± 0.21	178.32 ± 10.68
			RF	0.31 ± 0.03	0.95 ± 0.14	175.12 ± 10.24
	3000	A	GBLUP	0.20 ± 0.05	1.02 ± 0.33	186.75 ± 11.12
			BA	0.20 ± 0.05	0.98 ± 0.30	188.12 ± 11.53
			BBπ	0.20 ± 0.05	0.95 ± 0.29	188.06 ± 11.22
			BCπ	0.20 ± 0.05	0.91 ± 0.27	188.58 ± 11.70
			BL	0.20 ± 0.05	1.01 ± 0.33	188.79 ± 12.74
			BR	0.20 ± 0.05	1.10 ± 0.38	187.81 ± 11.41
			RF	0.28 ± 0.04	0.95 ± 0.16	179.26 ± 10.84
		AD	GBLUP	0.29 ± 0.04	1.00 ± 0.20	178.46 ± 10.35
			BA	0.31 ± 0.04	0.97 ± 0.17	177.24 ± 10.07
			BBπ	0.32 ± 0.04	0.96 ± 0.17	176.79 ± 10.12
			BCπ	0.31 ± 0.04	0.96 ± 0.16	176.59 ± 10.26
			BL	0.30 ± 0.04	1.01 ± 0.19	178.09 ± 10.09
			BR	0.32 ± 0.04	1.03 ± 0.19	176.30 ± 10.11
			RF	0.32 ± 0.04	0.93 ± 0.13	174.74 ± 10.31
	4000	A	GBLUP	0.20 ± 0.05	1.02 ± 0.33	186.96 ± 11.09
			BA	0.20 ± 0.05	0.99 ± 0.31	187.68 ± 11.45
			BBπ	0.20 ± 0.05	0.95 ± 0.29	187.54 ± 11.28
			BCπ	0.20 ± 0.05	0.91 ± 0.27	187.85 ± 11.33
			BL	0.20 ± 0.05	1.00 ± 0.32	187.52 ± 11.22
			BR	0.20 ± 0.05	1.11 ± 0.39	187.57 ± 11.23
			RF	0.28 ± 0.04	0.95 ± 0.14	178.68 ± 10.73
		AD	GBLUP	0.28 ± 0.04	1.00 ± 0.21	179.21 ± 10.28
			BA	0.31 ± 0.04	0.97 ± 0.17	178.26 ± 10.87
			BBπ	0.32 ± 0.04	0.96 ± 0.16	177.81 ± 10.76
			BCπ	0.31 ± 0.04	0.96 ± 0.17	178.49 ± 10.71
			BL	0.30 ± 0.04	1.01 ± 0.20	179.43 ± 10.03
			BR	0.32 ± 0.04	1.05 ± 0.20	177.26 ± 10.58
			RF	0.32 ± 0.04	0.94 ± 0.14	174.46 ± 10.27
	4680	A	GBLUP	0.20 ± 0.05	1.02 ± 0.34	186.87 ± 11.16
			BA	0.20 ± 0.05	0.98 ± 0.31	187.83 ± 11.37
			BBπ	0.20 ± 0.05	0.94 ± 0.29	187.91 ± 11.58
			BCπ	0.20 ± 0.05	0.91 ± 0.27	188.03 ± 11.56
			BL	0.20 ± 0.05	1.02 ± 0.36	188.05 ± 11.11
			BR	0.20 ± 0.05	1.12 ± 0.40	187.61 ± 11.35
			RF	0.28 ± 0.04	0.95 ± 0.15	178.85 ± 11.00
		AD	GBLUP	0.28 ± 0.04	0.99 ± 0.20	179.08 ± 10.26
			BA	0.32 ± 0.04	0.98 ± 0.17	177.71 ± 10.93
			BBπ	0.32 ± 0.04	0.96 ± 0.16	177.38 ± 10.78
			BCπ	0.31 ± 0.04	0.97 ± 0.17	177.64 ± 10.68
			BL	0.29 ± 0.04	1.00 ± 0.20	179.01 ± 10.33
			BR	0.31 ± 0.04	1.06 ± 0.20	177.13 ± 10.44
			RF	0.32 ± 0.04	0.92 ± 0.13	174.68 ± 10.20
